# Rapid evolution and functional divergence of the monkeyflower *Mimulus lewisii* telomerase

**DOI:** 10.64898/2026.08.05.739867

**Authors:** Naseem Samo, Linh Nguyen, Surbhi Kumawat, Jae Young Choi

## Abstract

Telomeres are nucleoprotein structures that protect chromosome ends and are maintained by the Telomerase Reverse Transcriptase (TERT) protein that uses a noncoding Telomerase RNA (TR) as a template. In monkeyflowers, *Mimulus lewisii* had an ancient TR gene duplication, synthesizing an evolutionarily atypical sequence heterogeneous telomere. How TERT interacts with both TR paralogs during telomere maintenance is unknown and answers can shed novel insights underlying telomere function. Using new genome assemblies we discovered TERT is rapidly evolving in lineages sharing the TR duplication. We investigated the functional consequences arising from the rapid evolution, first by using yeast three-hybrid and testing the physical binding between conspecific and heterospecific TERT-TR combinations. Results showed TERT binds both ancestral (TR1) and derived (TR2) TR paralogs in *M. lewisii*, but not in species without a functioning TR2. We located the region of TR binding to amino acids near the KRxR motif. We then combined next-generation sequencing with Telomeric Repeat Amplification Protocol and discovered *M. lewisii* had high telomerase activity. Comparative transcriptomics indicated no strong evidence of expression divergence in telomere maintenance genes for *M. lewisii*, suggesting rapid evolution shaped TERT protein sequence. *In vivo* activity of *M. lewisii* telomerase was investigated by analyzing F1 telomeres generated by crossing *M. lewisii* and *M. verbenaceus*, which doesn’t have a functioning TR2. Results showed *M. verbenaceus* chromosome ends in the F1 had converted into *M. lewisii* telomeres, suggesting dominance of the *M. lewisii* telomerase. We demonstrate TERT-TR coevolution can have significant consequences on the evolution of plant telomeres.

**Significance statement:** Telomeres protect chromosome ends and are maintained by the telomerase complex. We discovered the catalytic component of the telomerase (TERT) was rapidly evolving in monkeyflowers (*Mimulus*) and studied the molecular consequences. In *M. lewisii,* TERT evolved lineage-specific amino acids to bind two sequence divergent telomerase RNA paralogs. Telomerase activity assay showed *M. lewisii* synthesized more telomere repeats compared to its sister species without the TR duplication, and transcriptomics indicated this was not due to a change in telomere maintenance gene expression. Genetic experiments in interspecies hybrids showed *M. lewisii* telomerase could convert chromosome ends in sister species into M. *lewisii*-like telomeres suggesting functional dominance. We show rapid evolution of the telomerase can have significant effects on telomere evolution.
