## Supplemental Table 1 for "Rapid evolution and functional divergence of the monkeyflower *Mimulus lewisii* telomerase"

### Sheet: Sheet1
Species	Ecotype	Geolocation	Section	Mean read length:	Read length N50:	Median read quality:	Number of reads:	Total bases:
cinnabaria	SHV	Summer Haven, Arizona	Erythranthe	7125.9	24825	18.7	935975	6669664808
flammea	HA6	Durango, Mexico	Erythranthe	3232.2	15206	19.6	4943785	15979387287
rupestris		Tepoztlan, Morelos, Mexico	Erythranthe	2907.2	17037	19.6	3429633	9970687022
platycalyx			Simiolus	4075.4	13880	19.5	5176997	21098568344
lewisii	PPK2.1	Pilot Peak, California	Erythranthe	5546.9	28385	16.8	1372105	7610991777
lewisii	JAC2	Jackson Creek, California	Erythranthe	3518.6	16489	19.5	3847738	13538748177
lewisii	LH2.66.1	Eureka Peak, California	Erythranthe	2799.3	18372	17.6	4655866	13033311845
