## Supplemental Table 2 for "Rapid evolution and functional divergence of the monkeyflower *Mimulus lewisii* telomerase"

### Sheet: Sheet1
Species	Ecotype	Section	# contigs	Total length	Largest contig	GC (%)	N50	L50	BUSCO (eudicots_odb10)
cinnabaria	SHV	Erythranthe	1703	448297776	4531539	35.37	639470	193	C:97.4%[S:92.9%,D:4.5%],F:1.0%,M:1.6%
flammea	HA6	Erythranthe	665	450250195	14973035	35.68	3988624	35	C:97.9%[S:94.2%,D:3.7%],F:1.1%,M:1.0%
rupestris		Erythranthe	1483	440362448	4673505	35.62	902032	139	C:98.1%[S:93.7%,D:4.4%],F:0.8%,M:1.1%
platycalyx		Simiolus	187	300515548	21300167	35.38	10602441	10	C:98.3%[S:95.8%,D:2.5%],F:0.7%,M:0.9%
lewisii	PPK2.1	Erythranthe	504	403403132	11740412	35.01	2308922	48	C:98.0%[S:94.8%,D:3.2%],F:0.9%,M:1.0%
lewisii	JAC2	Erythranthe	404	398607128	13323736	35.03	3536730	34	C:98.1%[S:95.1%,D:3.0%],F:0.9%,M:1.0%
lewisii	LH2.66.1	Erythranthe	407	403039202	12553525	34.99	4245876	29	C:98.0%[S:94.8%,D:3.2%],F:0.9%,M:1.0%
