## Supplemental Table 3 for "Rapid evolution and functional divergence of the monkeyflower *Mimulus lewisii* telomerase"

### Sheet: Sheet1
Species	Subject	Identity	Length	Mismatch	Gap	Evalue	Bitscore
Cinnabaria	contig_352	97.276	257	7	0	1.68e-126	454
Cinnabaria	contig_3078	91.729	133	11	0	5.88e-43	176
Flammea	contig_424	87.845	181	17	2	2.33e-42	174
Flammea	contig_412	86.029	136	17	1	7.36e-24	113
Flammea	contig_412	85.185	108	5	1	1.11e-19	99.6
Rupestris	contig_487	90.58	138	11	1	2.2e-39	165
Rupestris	contig_487	94.545	55	3	0	1.63e-15	85.7
