## Supplemental Table 4 for "Rapid evolution and functional divergence of the monkeyflower *Mimulus lewisii* telomerase"

### Sheet: Sheet1
Model	Ln L	Site class 0		Site class 1		Site class 2			LRT P-value
		ω0	p0	ω1	p1	ω2_background	ω2_foreground	p2
CmC	-11427.8	0.18164	0.66476	1	0.23617	0.2219	2.53653	0.09907	5.387e-06
M2a_rel	-11438.1	0.22012	0.7594	1	0.00471	1.13931		0.23589
