## Supplemental Table 5 for "Rapid evolution and functional divergence of the monkeyflower *Mimulus lewisii* telomerase"

### Sheet: RNAseq_alignment_QC
Sample	Total_Reads	Unaligned_%	Unique_%	MultiMapped_%	Overall_Alignment_%
Mc_SAM_R1	40571110	0.55	94.5	4.96	99.45
Mc_SAM_R2	40051001	0.61	94.02	5.37	99.39
Mc_SAM_R3	38739049	0.61	92.65	6.74	99.39
Mc_SAM_R4	36119790	0.65	94.97	4.38	99.35
Mc_seedling_R1	40213774	0.75	94.27	4.97	99.25
Mc_seedling_R2	40624097	1.04	93.7	5.26	98.96
Mc_seedling_R3	42643912	1.3	93.65	5.05	98.7
Mc_seedling_R4	39418927	0.98	94.63	4.39	99.02
Ml_SAM_R1	40083467	0.68	94.59	4.73	99.32
Ml_SAM_R2	43369010	0.51	93.42	6.07	99.49
Ml_SAM_R3	37541061	0.56	96.09	3.35	99.44
Ml_seedling_R1	54216384	0.92	93.74	5.34	99.08
Ml_seedling_R2	38213077	1.22	94.22	4.56	98.78
Ml_seedling_R3	37054052	1.27	94.37	4.36	98.73
Ml_seedling_R4	35828039	1.45	92.67	5.88	98.55
Mp_SAM_R1	42021943	0.56	95.66	3.78	99.44
Mp_SAM_R2	84101981	0.6	93.77	5.63	99.4
Mp_SAM_R3	40733911	0.58	94.23	5.19	99.42
Mp_SAM_R4	43516226	0.54	93.48	5.98	99.46
Mp_seedling_R1	39088676	0.98	94.77	4.24	99.02
Mp_seedling_R2	40267152	7.34	88.67	3.99	92.66
Mp_seedling_R3	35877142	0.94	93.91	5.15	99.06
Mp_seedling_R4	42757837	0.91	93.92	5.18	99.09
Mv_SAM_R1	49205311	1.06	93.37	5.57	98.94
Mv_SAM_R2	34982627	0.98	94.3	4.72	99.02
Mv_SAM_R3	36751511	0.93	94.69	4.38	99.07
Mv_SAM_R4	41069637	1	94.55	4.45	99
Mv_seedling_R1	43385788	1.01	94.73	4.27	98.99
Mv_seedling_R2	38258321	16.76	78.67	4.57	83.24
Mv_seedling_R3	41108480	3.35	92.5	4.15	96.65
Mv_seedling_R4	39985809	2.81	92.16	5.04	97.19
