## Supplemental Table 6 for "Rapid evolution and functional divergence of the monkeyflower *Mimulus lewisii* telomerase"

### Sheet: Sheet1
Genotype	Mean read length:	Read length N50:	Median read quality:	Number of reads:	Total bases:
F1	3283.9	13445	18	1872456	6148941736
M. lewisii	2810.1	15132	19.3	2186937	6145566674
M. verbenaceus	3430.5	18773	20	3906612	13401455676
