## Supplemental Table 7 for "Rapid evolution and functional divergence of the monkeyflower *Mimulus lewisii* telomerase"

### Sheet: list of all primers 
	Primer Name	Primer Sequence (5'-3')
96	LEW_TR1 F	TAT cccggg CCGGAGGGTCTGGGTCTGG
96	LEW_TR1 R	TTA cccggg GATGGAGGGTATAGTGGCGAGG
96	LEW_TR2 F	TAT cccggg ATCGGAGGGTCTGGGTC
96	LEW_TR2 R	TTA cccggg TTTGGAGGGTATAGTGGCGAG
96	VER_TR1 F	TAT cccggg TTGGAGGGTCTGGGTCTGGG
96	VER_TR1 R	TTA cccggg GATGGAGGGTATAGTGGCGAGG
96	CAR_TR1 F	TAT cccggg TCGGAGGGTCTGGGTCTGG
96	CAR_TR1 R	TTA cccggg GATGAAGGGTATAGTGGCGA
96	CAR_TR2 F	TAT cccggg ATCGGAGGGTCTGGGTCCGT
96	CAR_TR2 R	TTA cccggg TTTGGAGGGTATAGTGGCGA
96	TS21	GACAATCCGTCGAGCAGAGTT
96	HisPRlong	CCGAATTCAAACCTGAAACCTGAAACCTGAAACC
96
96
96
96
96
96
96
96
96
96
96
96
96
96
96
96
96
96
96
